# Basal Contamination of Sequencing: Lessons from the GTEx dataset

**DOI:** 10.1101/602367

**Authors:** Tim O. Nieuwenhuis, Stephanie Yang, Rohan X. Verma, Vamsee Pillalamarri, Dan E. Arking, Avi Z. Rosenberg, Matthew N. McCall, Marc K. Halushka

**Affiliations:** Department of Pathology, Johns Hopkins University SOM, Baltimore, MD, USA; McKusick-Nathans Institute, Department of Genetic Medicine, Johns Hopkins University SOM, Baltimore, MD, USA; Department of Biostatistics and Computational Biology, University of Rochester Medical Center, Rochester, NY, USA

**Keywords:** GTEx, RNA-Seq, Contamination, scRNA-Seq, eQTL, PEER factors

## Abstract

One of the challenges of next generation sequencing (NGS) is read contamination. We used the Genotype-Tissue Expression (GTEx) project, a large, diverse, and robustly generated dataset, to understand the factors that contribute to contamination. We obtained GTEx datasets and technical metadata and validating RNA-Seq from other studies. Of 48 analyzed tissues in GTEx, 26 had variant co-expression clusters of four known highly expressed and pancreas-enriched genes (*PRSS1*, *PNLIP*, *CLPS*, and/or *CELA3A*). Fourteen additional highly expressed genes from other tissues also indicated contamination. Sample contamination by non-native genes was associated with a sample being sequenced on the same day as a tissue that natively expressed those genes. This was highly significant for pancreas and esophagus genes (linear model, p=9.5e-237 and p=5e-260 respectively). Nine SNPs in four genes shown to contaminate non-native tissues demonstrated allelic differences between DNA-based genotypes and contaminated sample RNA-based genotypes, validating the contamination. Low-level contamination affected 4,497 (39.6%) samples (defined as ≥10 *PRSS1* TPM). It also led ≥ to eQTL assignments in inappropriate tissues among these 18 genes. We note this type of contamination occurs widely, impacting bulk and single cell data set analysis. In conclusion, highly expressed, tissue-enriched genes basally contaminate GTEx and other datasets impacting analyses. Awareness of this process is necessary to avoid assigning inaccurate importance to low-level gene expression in inappropriate tissues and cells.
