## Supplementary Data 6 for "Basal Contamination of Sequencing: Lessons from the GTEx dataset"

Supplementary Table 6. Ten studies with cross tissue/cell contamination of abundantly expressed genes.
Count	GEO Dataset	Contaminating Tissue/cell	Example Gene	Contaminated tissue/cell	Pubmed ID	Year
1	GSE120795	Pancreas	PRSS1	CD138+ enriched bone marrow cells, thyroid gland	31015567	2019
2	GSE123179	Endothelial	PECAM	Mesangial Cells, podocytes	31461442	2018
3	GSE129387	Brain	GFAP	Blood	31110484	2019
4	GSE130148	Type II Pneumocytes	SFTPA1	B Cells	31209336	2019
5	GSE49379	Muscle	TNNC2	Brain, kidney	24866127	2014
6	GSE134213	Muscle	MYH7	Adipose Tissue	Unpub. (Novo Norkdisk)	2019
7	GSE30352	Liver	APOA2	Brain, blood, kidney	22012392	2011
8	GSE45326	Lung	SFTPA1	Heart and brain	24344320	2013
9	GSE116630	Brain	GPM6A	Blood	30705647	2018
10	GSE109238	Lung	SFTPA1	Spleen	31122259	2018
