## Supplementary Data 1 for "Basal Contamination of Sequencing: Lessons from the GTEx dataset"

tissue_type	False_seq_day	True_seq_day	false_true_ratio
Muscle - Skeletal	128	436	0.29
Adipose - Subcutaneous	119	323	0.37
Artery - Tibial	114	327	0.35
Skin - Sun Exposed (Lower leg)	109	364	0.3
Lung	101	326	0.31
Nerve - Tibial	99	315	0.31
Whole Blood	91	316	0.29
Thyroid	77	369	0.21
Heart - Left Ventricle	73	230	0.32
Cells - Transformed fibroblasts	68	275	0.25
Adipose - Visceral (Omentum)	65	290	0.22
Skin - Not Sun Exposed (Suprapubic)	54	333	0.16
Heart - Atrial Appendage	51	246	0.21
Breast - Mammary Tissue	49	241	0.2
Artery - Aorta	47	252	0.19
Esophagus - Muscularis	40	330	0.12
Colon - Sigmoid	34	199	0.17
Esophagus - Gastroesophageal Junction	34	210	0.16
Brain - Caudate (basal ganglia)	32	128	0.25
Brain - Nucleus accumbens (basal ganglia)	32	115	0.28
Esophagus - Mucosa	31	376	0.08
Artery - Coronary	30	143	0.21
Brain - Cerebellum	30	143	0.21
Colon - Transverse	28	246	0.11
Testis	28	231	0.12
Brain - Frontal Cortex (BA9)	27	102	0.26
Brain - Cortex	26	132	0.2
Brain - Putamen (basal ganglia)	25	99	0.25
Brain - Spinal cord (cervical c-1)	25	66	0.38
Liver	24	151	0.16
Brain - Anterior cingulate cortex (BA24)	23	98	0.23
Brain - Hippocampus	23	100	0.23
Brain - Hypothalamus	23	98	0.23
Stomach	22	240	0.09
Brain - Amygdala	21	79	0.27
Brain - Cerebellar Hemisphere	21	115	0.18
Brain - Substantia nigra	21	67	0.31
Cells - EBV-transformed lymphocytes	17	113	0.15
Prostate	15	137	0.11
Small Intestine - Terminal Ileum	15	122	0.12
Vagina	15	100	0.15
Pituitary	14	169	0.08
Adrenal Gland	13	177	0.07
Ovary	13	120	0.11
Spleen	12	150	0.08
Uterus	10	101	0.1
Minor Salivary Gland	8	89	0.09
