## Supplementary Data 2 for "Basal Contamination of Sequencing: Lessons from the GTEx dataset"

tissue_type	False_seq_day	True_seq_day	false_true_ratio
Artery - Tibial	108	333	0.32
Muscle - Skeletal	108	456	0.24
Whole Blood	104	303	0.34
Lung	100	327	0.31
Nerve - Tibial	90	324	0.28
Skin - Sun Exposed (Lower leg)	86	387	0.22
Adipose - Subcutaneous	82	360	0.23
Thyroid	81	365	0.22
Heart - Left Ventricle	67	236	0.28
Brain - Caudate (basal ganglia)	29	131	0.22
Brain - Frontal Cortex (BA9)	29	100	0.29
Brain - Nucleus accumbens (basal ganglia)	27	120	0.22
Breast - Mammary Tissue	27	263	0.1
Brain - Amygdala	26	74	0.35
Brain - Cerebellum	25	148	0.17
Skin - Not Sun Exposed (Suprapubic)	24	363	0.07
Brain - Hypothalamus	23	98	0.23
Brain - Hippocampus	22	101	0.22
Adipose - Visceral (Omentum)	21	334	0.06
Cells - Transformed fibroblasts	21	322	0.07
Brain - Putamen (basal ganglia)	19	105	0.18
Brain - Substantia nigra	19	69	0.28
Brain - Cerebellar Hemisphere	18	118	0.15
Brain - Cortex	17	141	0.12
Brain - Spinal cord (cervical c-1)	17	74	0.23
Heart - Atrial Appendage	17	280	0.06
Artery - Aorta	16	283	0.06
Brain - Anterior cingulate cortex (BA24)	16	105	0.15
Pancreas	13	235	0.06
Testis	9	250	0.04
Artery - Coronary	8	165	0.05
Colon - Transverse	8	266	0.03
Esophagus - Muscularis	8	362	0.02
Colon - Sigmoid	7	226	0.03
Cells - EBV-transformed lymphocytes	6	124	0.05
Esophagus - Gastroesophageal Junction	6	238	0.03
Prostate	6	146	0.04
Liver	5	170	0.03
Spleen	5	157	0.03
Stomach	5	257	0.02
Vagina	5	110	0.05
Adrenal Gland	4	186	0.02
Ovary	4	129	0.03
Small Intestine - Terminal Ileum	4	133	0.03
Pituitary	3	180	0.02
Uterus	2	109	0.02
Minor Salivary Gland	1	96	0.01
