## Supplementary Data 3 for "Basal Contamination of Sequencing: Lessons from the GTEx dataset"

	Estimate	Std. Error	Lower CI	Upper CI	df	t value	p value
(Intercept)	-0.757	0.044	-0.844	-0.67	5639.634	-17.15	2.60E-64
Tissue sequenced same day as pancreas (Yes/No)	0.863	0.025	0.814	0.912	6239.197	34.331	9.50E-237
Tissue isolated same day as pancreas (Yes/No)	0.175	0.025	0.126	0.225	5896.169	6.955	3.90E-12
Tissue Type: Adipose - Visceral (Omentum)	-0.073	0.05	-0.171	0.025	5725.538	-1.456	0.145
Tissue Type: Artery - Aorta	-0.126	0.053	-0.229	-0.022	5752.369	-2.387	0.017
Tissue Type: Artery - Tibial	-0.021	0.047	-0.113	0.071	5700.359	-0.45	0.652
Tissue Type: Breast - Mammary Tissue	-0.117	0.053	-0.222	-0.013	5754.809	-2.211	0.027
Tissue Type: Cells - Transformed fibroblasts	-0.023	0.053	-0.126	0.081	5836.869	-0.428	0.668
Tissue Type: Esophagus - Muscularis	-0.173	0.05	-0.27	-0.076	5725.209	-3.488	0.0004
Tissue Type: Heart - Atrial Appendage	-0.076	0.053	-0.18	0.027	5754.206	-1.445	0.148
Tissue Type: Heart - Left Ventricle	-0.036	0.052	-0.138	0.067	5738.204	-0.683	0.494
Tissue Type: Lung	-0.035	0.047	-0.128	0.058	5712.541	-0.733	0.463
Tissue Type: Muscle - Skeletal	-0.025	0.044	-0.111	0.062	5668.275	-0.558	0.576
Tissue Type: Nerve - Tibial	-0.035	0.048	-0.129	0.059	5693.583	-0.735	0.462
Tissue Type: Skin - Not Sun Exposed (Suprapubic)	-0.101	0.049	-0.197	-0.005	5721.591	-2.07	0.038
Tissue Type: Skin - Sun Exposed (Lower leg)	-0.029	0.046	-0.119	0.061	5672.47	-0.627	0.53
Tissue Type: Thyroid	-0.081	0.047	-0.173	0.011	5711.562	-1.732	0.083
Tissue Type: Whole Blood	-0.003	0.05	-0.1	0.094	5792.64	-0.064	0.949
