## Supplementary Data 4 for "Basal Contamination of Sequencing: Lessons from the GTEx dataset"

	Estimate	Std. Error	Lower CI	Upper CI	df	t value	p value
(Intercept)	-1.24	0.059	-1.356	-1.125	3037.809	-21.038	7.70E-92
Tissue sequenced same day as esophagus (Yes/No)	1.555	0.039	1.479	1.632	2159.702	39.774	5.00E-260
Tissue isolated same day as esophagus (Yes/No)	-0.027	0.039	-0.104	0.05	3501.761	-0.69	0.49
Tissue Type: Artery - Tibial	0.086	0.051	-0.014	0.186	3415.339	1.695	0.09
Tissue Type: Heart - Left Ventricle	0.064	0.057	-0.047	0.176	3470.893	1.131	0.26
Tissue Type: Lung	0.079	0.051	-0.022	0.18	3429.574	1.535	0.12
Tissue Type: Muscle - Skeletal	0.01	0.048	-0.084	0.103	3370.268	0.2	0.84
Tissue Type: Nerve - Tibial	0.053	0.052	-0.048	0.155	3407.312	1.029	0.3
Tissue Type: Skin - Sun Exposed (Lower leg)	-0.005	0.05	-0.103	0.093	3377.885	-0.097	0.92
Tissue Type: Thyroid	0.003	0.051	-0.097	0.103	3426.607	0.056	0.96
Tissue Type: Whole Blood	0.041	0.056	-0.069	0.152	3575.867	0.733	0.46
