## Supplementary Data 5 for "Basal Contamination of Sequencing: Lessons from the GTEx dataset"

Supplementary Table 5. A technical comparison of the GTEX1 fibroblast sample and its main contaminating GTEX2 esophagus sample.
	GTEX1	GTEX2
Tissue	Cultured Fibroblast	Esophagus
Nucleic acid isolation date	11/28/2012	5/22/2012
Sequencing Date	6/4/2013	6/4/2013
Sequencing Machine	SL-HAA	SL-HAK
Flow Cell Lane	1	2
Sequencing Sample Adapter	GAAGAAGT	GAAGGAAG
